# The Cif proteins from *Wolbachia* prophage WO modify sperm genome integrity to establish cytoplasmic incompatibility

**DOI:** 10.1101/2022.01.15.476471

**Authors:** Rupinder Kaur, Brittany A. Leigh, Isabella T. Ritchie, Seth R. Bordenstein

## Abstract

Inherited microorganisms can selfishly manipulate host reproduction to drive through populations. In *Drosophila melanogaster*, germline expression of the native *Wolbachia* prophage WO proteins CifA and CifB cause cytoplasmic incompatibility (CI) in which embryos from infected males and uninfected females suffer catastrophic mitotic defects and lethality; however, in infected females, CifA expression rescues the embryonic lethality and thus imparts a fitness advantage to the maternally-transmitted *Wolbachia*. Despite widespread relevance to sex determination, evolution, and vector control, the mechanisms underlying when and how CI impairs male reproduction remain unknown and a topic of debate. Here we use cytochemical, microscopic, and transgenic assays in *D. melanogaster* to demonstrate that CifA and CifB proteins of *w*Mel localize to nuclear DNA throughout the process of spermatogenesis. Cif proteins cause abnormal histone retention in elongating spermatids and protamine deficiency in mature sperms that travel to the female reproductive tract with Cif proteins. Notably, protamine gene knockouts enhance wild type CI. In ovaries, CifA localizes to germ cell nuclei and cytoplasm of early-stage egg chambers, however Cifs are absent in late-stage oocytes and subsequently in fertilized embryos. Finally, CI and rescue are contingent upon a newly annotated CifA bipartite nuclear localization sequence. Together, our results strongly support the Host Modification model of CI in which Cifs initially modify the paternal and maternal gametes to bestow CI-defining embryonic lethality and rescue.
