## Supplemental figures and tables for "The Cif proteins from *Wolbachia* prophage WO modify sperm genome integrity to establish cytoplasmic incompatibility": Supplementary Tables.xlsx

### Sheet: Table S1
Table S1. P-values associated with all statistical comparisons made for quantification data
Fig. 2A	Pairwise comparisons	Kolmogorov-Smirnov test
			wMel+ vs. wMel-	wMel+ vs. nos;cifAB	wMel- vs. nos;cifAB
		P value	0.0215	0.0267	0.0096
		P value summary	*	*	**
		Significantly different (P < 0.05)?	Yes	Yes	Yes
		Kolmogorov-Smirnov D	0.6026	0.5659	0.6429
Fig. 2B	Multiple comparisons	Kruskal-Wallis test			Dunn's multiple comparisons test	Mean rank diff.	Significant?	Summary	Adjusted P Value
		P value	<0.0001
		Exact or approximate P value?	Approximate		wMel- vs. wMel+	-76.65	Yes	****	<0.0001	A-B
		P value summary	****		wMel- vs. nos;cifAB	-40.12	Yes	***	0.0002	A-C
		Do the medians vary signif. (P < 0.05)?	Yes		wMel+ vs. nos;cifAB	36.53	Yes	***	0.0002	B-C
		Number of groups	3
		Kruskal-Wallis statistic	71.11
					Test details	Mean rank 1	Mean rank 2	Mean rank diff.	n1	n2
		Data summary
		Number of treatments (columns)	3		wMel- vs. wMel+	38.6	115.3	-76.65	45	76
		Number of values (total)	168		wMel- vs. nos;cifAB	38.6	78.72	-40.12	45	47
					wMel+ vs. nos;cifAB	115.3	78.72	36.53	76	47
Fig. 3A	Multiple comparisons	Kruskal-Wallis test			Dunn's multiple comparisons test	Mean rank diff.	Significant?	Summary	Adjusted P Value
		P value	<0.0001
		Exact or approximate P value?	Approximate		ΔProt+ vs. wMel-	158.4	Yes	****	<0.0001	A-B
		P value summary	****		ΔProt+ vs. ΔProt-	-38.28	No	ns	0.4678	A-C
		Do the medians vary signif. (P < 0.05)?	Yes		ΔProt+ vs. wMel+	65.88	Yes	**	0.009	A-D
		Number of groups	4		wMel- vs. ΔProt-	-196.7	Yes	****	<0.0001	B-C
		Kruskal-Wallis statistic	129		wMel- vs. wMel+	-92.55	Yes	****	<0.0001	B-D
					ΔProt- vs. wMel+	104.2	Yes	****	<0.0001	C-D
		Data summary
		Number of treatments (columns)	4
		Number of values (total)	548		Test details	Mean rank 1	Mean rank 2	Mean rank diff.	n1	n2
					ΔProt+ vs. wMel-	335.2	176.8	158.4	93	175
					ΔProt+ vs. ΔProt-	335.2	373.5	-38.28	93	124
					ΔProt+ vs. wMel+	335.2	269.3	65.88	93	156
					wMel- vs. ΔProt-	176.8	373.5	-196.7	175	124
					wMel- vs. wMel+	176.8	269.3	-92.55	175	156
					ΔProt- vs. wMel+	373.5	269.3	104.2	124	156
Fig. 5C	Multiple comparisons	Kruskal-Wallis test			Dunn's multiple comparisons test	Mean rank diff.	Significant?	Summary	Adjusted P Value
		P value	<0.0001		wMel+ x wMel- vs. wMel- x wMel-	80.38	Yes	****	<0.0001	A-B
		Exact or approximate P value?	Approximate		wMel+ x wMel- vs. nos;cifAB x wMel-	13.28	No	ns	>0.9999	A-C
		P value summary	****		wMel+ x wMel- vs. nos;cifAB x wMel+	-19.08	No	ns	0.6736	A-D
		Do the medians vary signif. (P < 0.05)?	Yes		wMel- x wMel- vs. nos;cifAB x wMel-	-67.1	Yes	****	<0.0001	B-C
		Number of groups	4		wMel- x wMel- vs. nos;cifAB x wMel+	-99.46	Yes	****	<0.0001	B-D
		Kruskal-Wallis statistic	68.88		nos;cifAB x wMel- vs. nos;cifAB x wMel+	-32.36	Yes	*	0.0189	C-D
		Data summary			Test details	Mean rank 1	Mean rank 2	Mean rank diff.	n1	n2	Z
		Number of treatments (columns)	4		wMel+ x wMel- vs. wMel- x wMel-	112	31.64	80.38	45	36	6.503
		Number of values (total)	191		wMel+ x wMel- vs. nos;cifAB x wMel-	112	98.74	13.28	45	70	1.257
					wMel+ x wMel- vs. nos;cifAB x wMel+	112	131.1	-19.08	45	40	1.588
					wMel- x wMel- vs. nos;cifAB x wMel-	31.64	98.74	-67.1	36	70	5.919
					wMel- x wMel- vs. nos;cifAB x wMel+	31.64	131.1	-99.46	36	40	7.832
					nos;cifAB x wMel- vs. nos;cifAB x wMel+	98.74	131.1	-32.36	70	40	2.953
Fig. 4E	Multiple comparisons	Kruskal-Wallis test			Dunn's multiple comparisons test	Mean rank diff.	Significant?	Summary	Adjusted P Value
		P value	<0.0001
		Exact or approximate P value?	Approximate		nos;wMel- vs. nos;cifAB	-127.2	Yes	****	<0.0001	A-B
		P value summary	****		nos;wMel- vs. nos;cifAbnlsB	-70.7	Yes	****	<0.0001	A-C
		Do the medians vary signif. (P < 0.05)?	Yes		nos;cifAB vs. nos;cifAbnlsB	56.49	Yes	****	<0.0001	B-C
		Number of groups	3
		Kruskal-Wallis statistic	102.9
					Test details	Mean rank 1	Mean rank 2	Mean rank diff.	n1	n2
		Data summary
		Number of treatments (columns)	3		nos;wMel- vs. nos;cifAB	74.03	201.2	-127.2	88	66
		Number of values (total)	270		nos;wMel- vs. nos;cifAbnlsB	74.03	144.7	-70.7	88	116
					nos;cifAB vs. nos;cifAbnlsB	201.2	144.7	56.49	66	116
Fig. S3A	CifA vs. CifB pairwise comparison on signal intensity	Mann Whitney test
		P value	<0.0001
		Exact or approximate P value?	Exact
		P value summary	****
		Significantly different (P < 0.05)?	Yes
		One- or two-tailed P value?	Two-tailed
		Sum of ranks in column A,B	1392 , 561
		Mann-Whitney U	65
		Difference between medians
		Median of column A	1.169e-006, n=31
		Median of column B	8.117e-007, n=31
		Difference: Actual	-3.572e-07
		Difference: Hodges-Lehmann	-3.671e-07
Fig. S7A	wMel- vs. nos;cifA, nos;cifB and nos;WD0508	Kruskal-Wallis test			Dunn's multiple comparisons test	Mean rank diff.	Significant?	Summary	Adjusted P Value	C-?
		P value	0.7165		wMel- vs. nos;cifA	-5.458	No	ns	0.8508	A	nos;cifA
		Exact or approximate P value?	Approximate		wMel- vs. nos;cifB	-1.964	No	ns	>0.9999	B	nos;cifB
		P value summary	ns		wMel- vs. nos;WD0508	-3.75	No	ns	>0.9999	D	nos;WD0508
		Do the medians vary signif. (P < 0.05)?	No
		Number of groups	4		Test details	Mean rank 1	Mean rank 2	Mean rank diff.	n1	n2	Z
		Kruskal-Wallis statistic	1.353		wMel- vs. nos;cifA	18	23.46	-5.458	7	12	1.072
					wMel- vs. nos;cifB	18	19.96	-1.964	7	14	0.3964
		Data summary			wMel- vs. nos;WD0508	18	21.75	-3.75	7	8	0.677
		Number of treatments (columns)	4
		Number of values (total)	41
Fig. S7B	wMel- vs. nos;cifA, nos;cifB and nos;WD0508	Kruskal-Wallis test			Dunn's multiple comparisons test	Mean rank diff.	Significant?	Summary	Adjusted P Value	C-?
		P value	<0.0001		wMel- vs. nos;cifA	-66.54	Yes	****	<0.0001	A	nos;cifA
		Exact or approximate P value?	Approximate		wMel- vs. nos;cifB	-74.92	Yes	****	<0.0001	B	nos;cifB
		P value summary	****		wMel- vs. nos;WD0508	-7.827	No	ns	>0.9999	D	nos;WD0508
		Do the medians vary signif. (P < 0.05)?	Yes
		Number of groups	4		Test details	Mean rank 1	Mean rank 2	Mean rank diff.	n1	n2	Z
		Kruskal-Wallis statistic	58.43		wMel- vs. nos;cifA	65.93	132.5	-66.54	27	73	5.104
					wMel- vs. nos;cifB	65.93	140.8	-74.92	27	19	4.322
		Data summary			wMel- vs. nos;WD0508	65.93	73.75	-7.827	27	81	0.6085
		Number of treatments (columns)	4
		Number of values (total)	200
Fig. S8A	7d wMel+ vs. 7d wMel-	Mann Whitney test
		P value	0.8719
		Exact or approximate P value?	Exact
		P value summary	ns
		Significantly different (P < 0.05)?	No
		One- or two-tailed P value?	Two-tailed
		Sum of ranks in column A,B	2501 , 2549
		Mann-Whitney U	1226
		Difference between medians
		Median of column A	1162, n=50
		Median of column B	1120, n=50
		Difference: Actual	-42.26
		Difference: Hodges-Lehmann	23.72

### Sheet: Table S2
Table S2. P-values associated with all of the CI assays
Fig. 3B	wMel+ x wMel- vs. wMel+ x wMel+	Mann Whitney test
		P value	<0.0001
		Exact or approximate P value?	Exact
		P value summary	****
		Significantly different (P < 0.05)?	Yes
		One- or two-tailed P value?	Two-tailed
		Sum of ranks in column A,B	412 , 1073
		Mann-Whitney U	61
		Difference between medians
		Median of column A	39.35, n=26
		Median of column B	78.50, n=28
		Difference: Actual	-39.15
		Difference: Hodges-Lehmann	-37.05
	wMel+ x wMel- vs. ∆Prot+ x wMel-	Mann Whitney test
		P value	0.0405
		Exact or approximate P value?	Exact
		P value summary	*
		Significantly different (P < 0.05)?	Yes
		One- or two-tailed P value?	One-tailed
		Sum of ranks in column A,E	784.5 , 593.5
		Mann-Whitney U	242.5
		Difference between medians
		Median of column A	39.35, n=26
		Median of column E	22.40, n=26
		Difference: Actual	16.95
		Difference: Hodges-Lehmann	12.5
	∆Prot+ x wMel- vs. ∆Prot+ x wMel+	Mann Whitney test
		P value	<0.0001
		Exact or approximate P value?	Exact
		P value summary	****
		Significantly different (P < 0.05)?	Yes
		One- or two-tailed P value?	One-tailed
		Sum of ranks in column E,F	397 , 981
		Mann-Whitney U	46
		Difference between medians
		Median of column E	22.40, n=26
		Median of column F	80.60, n=26
		Difference: Actual	58.2
		Difference: Hodges-Lehmann	52
Fig. 4B		Kruskal-Wallis test			Dunn's multiple comparisons test	Mean rank diff.	Significant?	Summary	Adjusted P Value	A-?
		P value	<0.0001		nos;cifAB wMel- vs. nos;cifAd189B wMel-	-70.9	Yes	****	<0.0001	B	nos;cifAd189B wMel-
		Exact or approximate P value?	Approximate		nos;cifAB wMel- vs. nos;cifAd224B wMel-	-23.47	No	ns	0.1928	C	nos;cifAd224B wMel-
		P value summary	****		nos;cifAB wMel- vs. nos;cifAd189d224B wMel-	-47.44	Yes	****	<0.0001	D	nos;cifAd189d224B wMel-
		Do the medians vary signif. (P < 0.05)?	Yes		nos;cifAB wMel- vs. nos;cifAbnlsB wMel-	-69.08	Yes	****	<0.0001	E	nos;cifAbnlsB wMel-
		Number of groups	5
		Kruskal-Wallis statistic	85.84		Test details	Mean rank 1	Mean rank 2	Mean rank diff.	n1	n2	Z
					nos;cifAB wMel- vs. nos;cifAd189B wMel-	16.53	87.43	-70.9	30	29	7.828
		Data summary			nos;cifAB wMel- vs. nos;cifAd224B wMel-	16.53	40	-23.47	30	12	1.976
		Number of treatments (columns)	5		nos;cifAB wMel- vs. nos;cifAd189d224B wMel-	16.53	63.97	-47.44	30	19	4.653
		Number of values (total)	121		nos;cifAB wMel- vs. nos;cifAbnlsB wMel-	16.53	85.61	-69.08	30	31	7.756
Fig. 4C		Kruskal-Wallis test			Dunn's multiple comparisons test	Mean rank diff.	Significant?	Summary	Adjusted P Value	A-?
		P value	<0.0001		nos;cifAB nos;cifA vs. nos;cifAB nos;cifAd189	44.52	Yes	***	0.0002	B	nos;cifAB nos;cifAd189
		Exact or approximate P value?	Approximate		nos;cifAB nos;cifA vs. nos;cifAB nos;cifAd224	17.79	No	ns	0.4103	C	nos;cifAB nos;cifAd224
		P value summary	****		nos;cifAB wMel- vs. nos;cifAd189d224B wMel-	89.92	Yes	****	<0.0001	D	nos;cifAd189d224B wMel-
		Do the medians vary signif. (P < 0.05)?	Yes		nos;cifAB nos;cifA vs. nos;cifAB nos;cifAbnls	85.32	Yes	****	<0.0001	E	nos;cifAB nos;cifAbnls
		Number of groups	5
		Kruskal-Wallis statistic	107.7		Test details	Mean rank 1	Mean rank 2	Mean rank diff.	n1	n2	Z
					nos;cifAB nos;cifA vs. nos;cifAB nos;cifAd189	120	75.5	44.52	27	28	4.019
		Data summary			nos;cifAB nos;cifA vs. nos;cifAB nos;cifAd224	120	102.2	17.79	27	30	1.632
		Number of treatments (columns)	5		nos;cifAB wMel- vs. nos;cifAd189d224B wMel-	120	30.1	89.92	27	30	8.253
		Number of values (total)	143		nos;cifAB nos;cifA vs. nos;cifAB nos;cifAbnls	120	34.7	85.32	27	28	7.702
Fig. S7C	Multiple comparisons	Kruskal-Wallis test			Dunn's multiple comparisons test	Mean rank diff.	Significant?	Summary	Adjusted P Value	D-?
		P value	<0.0001
		Exact or approximate P value?	Approximate		wMel- wMel- vs. nos;WD0508 wMel-	-9.02	No	ns	>0.9999	A	nos;WD0508 wMel-
		P value summary	****		wMel- wMel- vs. wMel+ wMel-	74.82	Yes	***	0.0002	B	wMel+ wMel-
		Do the medians vary signif. (P < 0.05)?	Yes		wMel- wMel- vs. wMel+ wMel+	-8.522	No	ns	>0.9999	C	wMel+ wMel+
		Number of groups	9		wMel- wMel- vs. nos;wMel- wMel-	-34.18	No	ns	0.3133	E	nos;wMel- wMel-
		Kruskal-Wallis statistic	104.7		wMel- wMel- vs. nos;CifA wMel-	-16.34	No	ns	>0.9999	F	nos;CifA wMel-
					wMel- wMel- vs. nos;CifB wMel-	-7.215	No	ns	>0.9999	G	nos;CifB wMel-
		Data summary			wMel- wMel- vs. nos;CifAB wMel-	88.27	Yes	****	<0.0001	H	nos;CifAB wMel-
		Number of treatments (columns)	9		wMel- wMel- vs. nos;CifAB wMel+	35.41	No	ns	0.2281	I	nos;CifAB wMel+
		Number of values (total)	175
					Test details	Mean rank 1	Mean rank 2	Mean rank diff.	n1	n2
					wMel- wMel- vs. nos;WD0508 wMel-	98.07	107.1	-9.02	15	23
					wMel- wMel- vs. wMel+ wMel-	98.07	23.25	74.82	15	16
					wMel- wMel- vs. wMel+ wMel+	98.07	106.6	-8.522	15	17
					wMel- wMel- vs. nos;wMel- wMel-	98.07	132.3	-34.18	15	22
					wMel- wMel- vs. nos;CifA wMel-	98.07	114.4	-16.34	15	26
					wMel- wMel- vs. nos;CifB wMel-	98.07	105.3	-7.215	15	16
					wMel- wMel- vs. nos;CifAB wMel-	98.07	9.8	88.27	15	15
					wMel- wMel- vs. nos;CifAB wMel+	98.07	62.66	35.41	15	25
Fig. S8B	Multiple comparisons	Kruskal-Wallis test			Dunn's multiple comparisons test	Mean rank diff.	Significant?	Summary	Adjusted P Value
		P value	0.0114
		Exact or approximate P value?	Approximate		7d wMel+ wMel- vs. 7d wMel+ wMel+	-10.54	No	ns	0.354	A-B
		P value summary	*		7d wMel+ wMel- vs. 7d wMel- wMel-	-20.46	Yes	**	0.0084	A-C
		Do the medians vary signif. (P < 0.05)?	Yes		7d wMel+ wMel+ vs. 7d wMel- wMel-	-9.916	No	ns	0.3799	B-C
		Number of groups	3
		Kruskal-Wallis statistic	8.94
					Test details	Mean rank 1	Mean rank 2	Mean rank diff.	n1	n2
		Data summary
		Number of treatments (columns)	3		7d wMel+ wMel- vs. 7d wMel+ wMel+	33.69	44.23	-10.54	26	32
		Number of values (total)	88		7d wMel+ wMel- vs. 7d wMel- wMel-	33.69	54.15	-20.46	26	30
					7d wMel+ wMel+ vs. 7d wMel- wMel-	44.23	54.15	-9.916	32	30

### Sheet: Table S3
Table S3. NLS sequences identified across CifA types.
Host Organism	Common name	Wolbachia strain	Supergroup	Observed CI?	CifA variant	CifA type	NLS Type	NLS sequence	Score
Aedes albopictus	mosquito	NWVK00000000.1	A	yes	wAlbA	Type I	bipartite	RKSAIKRWVGVLQDNFMEHIKYFKDDKL X DSAVKLEWSEGVEYFYNHLKEEDKEKKLTEAI	5.5 X 4.9
Drosophila ananassae	fruit fly	CP042904.1	A	yes	wAna	Type I	bipartite	DSAVKLKWSEGVEYFYNQLEEKDKEKKLTEAI X RPQSVKKDAPILDFCVRNIGDKDTLLQKLLQKD	5.9 X 4.3
Hypolimnas bolina	great eggfly	CAOH00000000.1	B	yes	wBol1-b	Type I	bipartite	RKSAIKRWVGVLQDNFMEHIKYFKGDKLK X DSAVKLKWSEGVEYFYNHLKEEDKEKKLTEAI	5.4 X 5.9
Dactylopius coccus	cochineal	LSYY00000000.1	B	unknown	wDacB1	Type I	bipartite	RKSAIKRWVGVLQDNFMEHIKYFKGDKLK X DSAVKLKWSEGVEYFYNHLKEEDKEKKLTEAI	5.4 X 5.9
Dactylopius coccus	cochineal	LSYY00000000.1	B	unknown	wDacB2	Type I	partial bipartite	DSAVKLKWSEGVEYFYNHLKEEDKEKKLTEAI	5.9
Formica exsecta	wood ant	RCIU00000000.1	A	unknown	wFex1	Type I	bipartite	RKSAIKRWVGVLQDNFMEHIKYFKDDKLK X DSAVKLKWSEGVEYFYSHLKEEDKEKKLTEAI	5.6 X 5.9
Glossina morsitans morsitans	tsetse fly	AWUH00000000.1	A	yes	wGmm	Type I	bipartite	RTTMSKKLQEAIKHPDPAVAAGRMSAIKRWVG X DSAVKLKWSEGVEYFYNHLKEEDKEKKLTEAI	4.4 X 5.8
Drosophila simulans	fruit fly	CP003884.1	A	yes	wHa	Type I	bipartite	RKSAIKRWVGVLQDNFMEHIKYFKGDKLK X DSAVKLRWSEGVEYFYNHLKEEDKEKKLTEAI	5.4 X 5.9
Drosophila incompta	fruit fly	CP011148.1	A	no	wIncCu	Type I	bipartite	DSAVKLKWSEGVEYFYNQLEEKDKEKKLTEAI X RPQSVKKDAPILDFCVRNIGDKDTLLQKLLQKD	5.9 X 4.3
Haematobia irritans	horn fly	CP037426.1	A	unknown	wIrr1	Type I	bipartite	RKSAIKRWVGVLQDNFMEHIKYFKGDKLK X DSAVKLKWSEGVEYFYNQLEEKDKEKKLTEAI	5.4 X 5.9
Haematobia irritans	horn fly	CP037426.1	A	unknown	wIrr2	Type I	bipartite	RNILLSSMKRNGPVFDFWIDRESGELKKYDA X DSAVKLKWSEGVEYFYNQLEEKDKEKKLTEAI	4.2 X 5.9
Drosophila melanogaster	fruit fly	AE017196.1	A	yes	wMel	Type I	bipartite	DSTVKLKWSEGVEYFYNQLEEKDKEKKLTEAI X RPQSVKRDAPILDFCVRNIGDKDTLLQKLLQKD	5.9 X 5.7
Drosophila melanogaster	fruit fly	AQQE00000000.1	A	yes	wMelPop	Type I	bipartite	DSTVKLKWSEGVEYFYNQLEEKDKEKKLTEAI X RPQSVKRDAPILDFCVRNIGDKDTLLQKLLQKD	5.9 X 5.7
Nomada panzeri	nomad bee	LYUX00000000.1	A	unknown	wNpa1	Type I	bipartite	RKSAIKRWVGVLHDNFMEHIKYFKDDKLE X DSAVKLKWSEGVEHFYNHLKEEDKEKKLTEAI	5.2 X 5.9
Drosophila pandora	fruit fly	MG807657.1	A	yes	wPanCI	Type I	bipartite	DSAVKLKWSEGVEYFYNQLEEKDKEKRLTEAI X RPQSVKKDAPILDFCVRNIGDKDTLLQKLLQKD	4.5 X 4.3
Drosophila pandora	fruit fly	MG807658.1	A	no	wPanMK	Type I	bipartite	DSTVKLKWSEGVEYFYNQLEEKDKEKKLTEAI X RPQSVKRDAPILDFCVRNIGDKDTLLQKLLQKD	5.9 X 5.7
Nasonia oneida	parasitoid jewel wasp	QESS00000000.1	A	unknown	wOne	Type I	bipartite	RKSAIKRWVGVLQDNFMEHIKYFKGDKLK X DSAVKLKWSEGVEYFYNHLKEEDKEKKLTEAI	5.4 X 5.9
Culex quinquefasciatus JHB	mosquito	ABZA00000000.1	B	yes	wPipJHB	Type I	bipartite	RKSAIKRWVGVLQDNFMEHIKYFKGDKLK X DSAVKFKWSEGVEYFYNHLKEEDKEKKLTEAI	5.4 X 5.9
Drosophila recens	fruit fly	JQAM00000000.1	A	yes	wRec	Type I	bipartite	DSTVKLKWSEGVEYFYNQLEEKDKEKKLTEAI X RPQSVKRDAPILDFCVRNIGDKDTLLQKLLQKD	5.9 X 5.7
Drosophila simulans	fruit fly	CP001391.1	A	yes	wRi1	Type I	bipartite	DSAVKLKWSEGVEYFYNQLEEKDKEKKLTEAI X RPQSVKKDAPILDFCVRNIGDKDTLLQKLLQKD	5.9 X 4.3
Ceratosolen solmsi	fig wasp	KC955252.1	A	yes	wSol	Type I	bipartite	RKSAIKRWVGVLQDNFMEHIKYFKGDKLK X DSAVKLRWSEGVEYFYNHLKEEDKEKKLTEAI	5.4 X 5.9
Drosophila suzukii	fruit fly	CAOU00000000.2	A	no	wSuzi1	Type I	bipartite	DSAVKLKWSEGVEYFYNQLEEKDKEKKLTEAI X RPQSVKKDAPILDFCVRNIGDKDTLLQKLLQKD	5.9 X 4.3
Nasonia vitripennis	parasitoid jewel wasp	MUJM00000000.1	A	yes	wVitA1	Type I	bipartite	RKSAIKRWVGVLQDNFMEHIKYFKGDKLK X DSAVKLKWSEGVEYFYNLLKEEDKEKKLTEAI	5.4 X 6
Cylisticus convexus	terrestrial isopod	QPIP00000000.1	B	yes	wCon-1	Type II	monopartite & partial bipartite	VQDIMKRWCYE & RVPIKRMLAGLIVDWERGRASGDTGKKDEV	4 & 4.5
Cylisticus convexus	terrestrial isopod	QPIP00000000.1	B	yes	wCon-2	Type II	partial bipartite	RHATILKKLQNIIKHPDSNIAAGRRLAIEKWVKTY	5.1
Cylisticus convexus	terrestrial isopod	QPIP00000000.1	B	yes	wCon-3	Type II	partial bipartite	IVPIKHALAGLVIDLELSSGTGSAANAKKSEI	4.1
Formica exsecta	wood ant	RCIU00000000.1	A	unknown	wFex2	Type II	none detected	-	-
Haematobia irritans	horn fly	CP037426.1	A	unknown	wIrr3	Type II	none detected	-	-
Haematobia irritans	horn fly	CP037426.1	A	unknown	wIrr4	Type II	none detected	-	-
Nomada panzeri	nomad bee	LYUX00000000.1	A	unknown	wNpa2	Type II	partial bipartite	RHATILKKLQNIIKHPDSNIAAGRRLAIEKWVKTY X NVVKKREILEILQFVKDFCSDKDFKLFKD	5.1 X 5.4
Drosophila simulans	fruit fly	CP001391.1	A	yes	wRi2	Type II	partial bipartite	ELKWSEGVEYFYSLLNEKERERERKITDA X RVPIKRALAGLIVDWQLGCTKKEEVLKVLQF	4.2 6.6
Drosophila suzukii	fruit fly	CAOU00000000.2	A	no	wSuzi2	Type II	partial bipartite	ELKWSEGVEYFYSLLNEKERERERKITDA X RVPIKRALAGLIVDWQLGCTKKEEVLKVLQF	4.2 6.6
Aedes albopictus	mosquito	CP031221.1	B	yes	wAlbB-1	Type III	monopartite & bipartite	GPSKRSRLS, KSKTKRGTEDLKGNAGPSKRSRLS X KTKRGTEDLKGNAGPSKRSRLS	8, 8.9 X 13.5
Drosophila mauritiana	fruit fly	CP034334.1	B	no	wMau	Type III	monopartite & bipartite	GPSKRSRLS, KSKTKRGTEDLKGNAGPSKRSRLS X KTKRGTEDLKGNAGPSKRSRLS	8, 8.9 X 13.5
Chrysomya megacephala	oriental latrine fly	CP021120.1	B	unknown	wMeg2	Type III	monopartite & bipartite	GPSKRSRLS, KSKTKRGTEDLKGNAGPSKRSRLS x KTKRGTEDLKGNAGPSKRSRLS	8, 8.9 X 13.5
Drosophila simulans	fruit fly	CP003883.1	B	yes	wNo	Type III	monopartite & bipartite	GPSKRSRLS; KSKTKRGTEDLKGNAGPSKRSRLS x KTKRGTEDLKGNAGPSKRSRLS	8, 8.9 x 13.5
Nomada panzeri	nomad bee	LYUX00000000.1	A	unknown	wNpa3	Type III	monopartite & bipartite	GPSKRSRLS, GPSKRSRLSSDSEEDKEIISSKVISKLKDV X EDGFNKAVDFKWSKGVEHFYNLLCSEKKLGKE	8, 5.6 X 5.1
Muscidifurax uniraptor	parasitoid jewel wasp	ACFP00000000.1	A	no	wUni	Type III	monopartite & bipartite	GPSKRSRLS, KSKTKRGTEDLKGNAGPSKRSRLS X KTKRGTEDLKGNAGPSKRSRLS	8, 8.9 X 13.5
Nasonia vitripennis	parasitoid jewel wasp	MUJM00000000.1	A	yes	wVitA2	Type III	monopartite & bipartite	GPSKRSRLS, KSKTKRGTEDLKGNAGPSKRSRLS X KTKRGTEDLKGNAGPSKRSRLS	8, 8.9 X 13.5
Aedes albopictus	mosquito	CP031221.1	B	yes	wAlbB-2	Type IV	bipartite	KARKHLRVERWLRVYIQLIEDFDEGKLKFFS X KGYKEVDTIEFCLSKMDDEQKKKLLNRD	5.2 X 5.3
Hypolimnas bolina	great eggfly	CAOH00000000.1	B	yes	wBol2	Type IV	bipartite	KARKHLRVERWLRVYIQLIEDFDEGKLKFFS X KGYKEVDTIEFCLSKMDDEQKKKLLNRD	5.2 X 5.3
Chrysomya megacephala	oriental latrine fly	CP021120.1	B	unknown	wMeg1	Type IV	bipartite	KARKHLRVERWLRAYIQLIEDFDEEKLIFFS X KGYKEVDTIEFCLSKMDDEQKKKLLDR	5.4 X 5.3
Nomada panzeri	nomad bee	LYUX00000000.1	A	unknown	wNpa4	Type IV	bipartite	KARKHLRVERWLRVYIQLIEDFDEGKLKFFS X KGYKEVDTLEFCLSKMDDEQKKKLLDRD	5.2 X 5.3
Nomada panzeri	nomad bee	LYUX00000000.1	A	unknown	wNpa5a	Type IV	bipartite	KARKHLRVERWLRVYIQLIEDFDEGKLKFFS X KGYKEVDTIEFCLSKMDDEQKKKLLDRD	5.2 X 5.1
Nomada panzeri	nomad bee	LYUX00000000.1	A	unknown	wNpa5b	Type IV	bipartite	KARKHLRVERWLRVYIQLIEDFDEGKLKFFS X KGYKEVDTIEFCLSKMDDEQKKKLLDRD	5.2 X 5.1
Culex quinquefasciatus JHB	mosquito	ABZA00000000.1	B	yes	wPipJHB-2	Type IV	bipartite	KARKHLRVERWLRAYIQLIEDFDEEKLIFFS X KGYKEVDTIEFCLSKMDDEQKKKLLDRD	5.4 X 5.1
Cylisticus convexus	terrestrial isopod	QPIP00000000.1	B	yes	wCon-4a	Type V	bipartite	WDLHKRSGKKGHNFLAQVLSSEDCWKKVDN X FNKYAIACRCCLEEDIIILFEERKKRLSA	4.7 X 6.1
Cylisticus convexus	terrestrial isopod	QPIP00000000.1	B	yes	wCon-4b	Type V	monopartite & partial bipartite	RGGKKRHNFL & RGGKKRHNFLAQVLSSEDCWKKVDN	7 & 6
Dactylopius coccus	cochineal	LSYY00000000.1	B	unknown	wDacB3	Type V	bipartite	KESKQLQLKNWCGAFLEIFDSWGEKKLPFF X RRIVAKRMIEPKSSKGISNPLDDFDRYQVACW	-
Dactylopius coccus	cochineal	LSYY00000000.1	B	unknown	wDacB4	Type V	bipartite	VQKILLTSIKEDDSHKGFKGLEIKRYCI X RYALGKKLLTLKTEDGQKSLLDSSDRYKIACW	4.3 X 5.5
Haematobia irritans	horn fly	CP037426.1	A	unknown	wIrr5	Type V	partial bipartite	ISLFKHFKQEDKIKDGDSDSLKKLVK	4.7
Laodelphax striatellus	planthopper	LRUH00000000.1	B	yes	wStri1	Type V	partial bipartite	RREVGKRLTTLPDSDNAFGRASRYKIACE	4.5
Laodelphax striatellus	planthopper	LRUH00000000.1	B	yes	wStri2	Type V	partial bipartite	KRDFKQHGCYYTLSILRRNHSFENARKLFEH	4.8
Laodelphax striatellus	planthopper	MUIX00000000.1	B	yes	wStriCN1	Type V	bipartite	LIKLDDSYYCKEILERVIKHDDPFKHSKAK X RIIYYVKYDIASSILSQDDCWVDDTIYGKRLDW	5.3 X 4.6
Laodelphax striatellus	planthopper	MUIX00000000.1	B	yes	wStriCN2	Type V	none detected	-
Laodelphax striatellus	planthopper	MUIX00000000.1	B	yes	wStriCN3	Type V	partial bipartite	KRDFKQHGCYYTLSILRRNHSFENARKLFEH	4.8
Armadillidium vulgare	common pill bug	ALWU00000000.1	B	no	wVul1a	Type V	monopartite & partial bipartite	RGGKKRHNFL & RGGKKRHNFLAQVLSSEDCWKKVDN	7 & 6
Armadillidium vulgare	common pill bug	ALWU00000000.1	B	no	wVul1b	Type V	monopartite & partial bipartite	RGGKKRHNFL & RGGKKRHNFLAQVLSSEDCWKKVDN	7 & 6
Armadillidium vulgare	common pill bug	ALWU00000000.1	B	no	wVul1c	Type V	monopartite & partial bipartite	RGGKKRHNFL & RGGKKRHNFLAQVLSSEDCWKKVDN	7 & 6
Rickettsia felis	NA	WP_039595309.1	NA	NA	NA	Type V	bipartite	PNLKIFWYYHANVINVENPDPEMVSKFKKL X KKPTKKFLEKLDQDVLQKLEGVFDKKLASYK X DAKGGKLLHKIDQVMSNKLSNMIANTQKSYKES	7.2 X 5.8 X 5.4
Occidentia massiliensis	NA	WP_019231546.1	NA	NA	NA	Type V	bipartite	RPSKLKIFWYYYANVINVENPDPDIVSKFKKL X DTKGGKLLHKIDQVMLNKLNNMISNTQKSYKES	7.2 X 5.5
Utilizing cNLS Mapper, a program specific for identifying karyopherin-mediated nuclear transport, NLS was identified in CifA sequences across various Wolbachia strains. Higher scores indicate stronger NLS activities. Scores >8 indicates exclusive localization to the nucleus, 7-8 indicates localization partially to the nucleus, 3-5 indicates localization to both the nucleus and the cytoplasm, and …

### Sheet: Table S4
Table S4. Nucleotide and protein sequences used in this study.
Locus	Sequence Type	Sequence
cifA	Wild-type nucleotide	ATGCCAATAGAAACAAAACGTCAGGCTGAAGTGCTTAAAAAGCTACAAGATGTGATAAAACATACAGATCGTGACATTGCGGCTGGAAGAAAGTTAGCTATTAAAAGGTGGGTCGAGACCTATATAGAGTATATCAAACTTTTTAAGGATGATAAGCTGGAATTCTTATATAATGTTTTTCGAGATGAAGGTTGTTGGTTAGGTACAAGGTTAAATAATACTGTTTTAGGTCAGAAATTGACTGAAGAGAAAATAGGAGAAATCGATAACCCACTACCAAGGTATGGTATGGCATCTAGGTACTGTATAACGGGCAAGATAGGTGATTTTTTCAACAAACAGTTTGTACTCTCTAGAGGTCAATTTACTTCAGAAGAGGTAGATAGTCAAGGTAATCCG…
cifA	Codon optimized nucleotide	ATGCCCATTGAGACAAAGCGCCAGGCCGAGGTGCTGAAGAAGCTGCAGGATGTGATTAAGCATACAGACCGCGATATTGCCGCCGGACGCAAGCTGGCCATCAAGCGCTGGGTGGAGACATACATCGAGTATATTAAGCTGTTCAAGGATGACAAGCTGGAGTTCCTGTACAACGTGTTTCGCGACGAGGGATGCTGGCTGGGCACCCGCCTGAACAATACGGTGCTGGGACAGAAGCTGACCGAGGAGAAGATCGGCGAGATTGATAATCCACTGCCACGCTACGGAATGGCCTCCCGCTATTGCATCACAGGAAAGATTGGCGACTTCTTTAACAAGCAGTTCGTGCTGTCCCGCGGACAGTTTACCTCGGAGGAGGTGGATAGTCAGGGCAACCCA…
cifA189	Codon optimized nucleotide	ATGCCAATCGAGACCAAGCGCCAGGCCGAGGTGCTGAAGAAGCTGCAGGATGTGATCAAGCACACCGATCGCGACATTGCCGCCGGACGCAAGCTGGCCATCAAGCGCTGGGTGGAGACCTACATCGAGTACATCAAGCTGTTCAAGGATGACAAGCTGGAGTTCCTGTACAACGTGTTCCGCGATGAGGGATGCTGGCTGGGCACCCGCCTGAACAATACCGTGCTGGGCCAGAAGCTGACCGAGGAGAAGATCGGCGAGATCGATAATCCGCTGCCCCGCTACGGAATGGCCTCCCGCTACTGCATCACCGGCAAGATCGGCGACTTCTTCAACAAGCAGTTCGTGCTGTCCCGCGGACAGTTCACCTCCGAGGAGGTGGATAGCCAGGGCAACCCA…
cifA224	Codon optimized nucleotide	ATGCCAATCGAGACCAAGCGCCAGGCCGAGGTGCTGAAGAAGCTGCAGGATGTGATCAAGCACACCGATCGCGACATTGCCGCCGGACGCAAGCTGGCCATCAAGCGCTGGGTGGAGACCTACATCGAGTACATCAAGCTGTTCAAGGATGACAAGCTGGAGTTCCTGTACAACGTGTTCCGCGATGAGGGATGCTGGCTGGGCACCCGCCTGAACAATACCGTGCTGGGCCAGAAGCTGACCGAGGAGAAGATCGGCGAGATCGATAATCCGCTGCCCCGCTACGGAATGGCCTCCCGCTACTGCATCACCGGCAAGATCGGCGACTTCTTCAACAAGCAGTTCGTGCTGTCCCGCGGACAGTTCACCTCCGAGGAGGTGGATAGCCAGGGCAACCCA…
cifA189;224	Codon optimized nucleotide	ATGCCAATCGAGACCAAGCGCCAGGCCGAGGTGCTGAAGAAGCTGCAGGATGTGATCAAGCACACCGATCGCGACATTGCCGCCGGACGCAAGCTGGCCATCAAGCGCTGGGTGGAGACCTACATCGAGTACATCAAGCTGTTCAAGGATGACAAGCTGGAGTTCCTGTACAACGTGTTCCGCGATGAGGGATGCTGGCTGGGCACCCGCCTGAACAATACCGTGCTGGGCCAGAAGCTGACCGAGGAGAAGATCGGCGAGATCGATAATCCGCTGCCCCGCTACGGAATGGCCTCCCGCTACTGCATCACCGGCAAGATCGGCGACTTCTTCAACAAGCAGTTCGTGCTGTCCCGCGGACAGTTCACCTCCGAGGAGGTGGATAGCCAGGGCAACCCA…
cifAbNLS	Codon optimized nucleotide	ATGCCAATCGAGACCAAGCGCCAGGCCGAGGTGCTGAAGAAGCTGCAGGATGTGATCAAGCACACCGATCGCGACATTGCCGCCGGACGCAAGCTGGCCATCAAGCGCTGGGTGGAGACCTACATCGAGTACATCAAGCTGTTCAAGGATGACAAGCTGGAGTTCCTGTACAACGTGTTCCGCGATGAGGGATGCTGGCTGGGCACCCGCCTGAACAATACCGTGCTGGGCCAGAAGCTGACCGAGGAGAAGATCGGCGAGATCGATAATCCGCTGCCCCGCTACGGAATGGCCTCCCGCTACTGCATCACCGGCAAGATCGGCGACTTCTTCAACAAGCAGTTCGTGCTGTCCCGCGGACAGTTCACCTCCGAGGAGGTGGATAGCCAGGGCAACCCA…
cifA	Amino Acid	MPIETKRQAEVLKKLQDVIKHTDRDIAAGRKLAIKRWVETYIEYIKLFKDDKLEFLYNVFRDEGCWLGTRLNNTVLGQKLTEEKIGEIDNPLPRYGMASRYCITGKIGDFFNKQFVLSRGQFTSEEVDSQGNPISDQYVRNILLSSMKRNGPVFDFWIDRESGELKKYDAVEGFDSTVKLKWSEGVEYFYNQLEEKDKEKKLTEAIVALSRPQSVKRDAPILDFCVRNIGDKDTLLQKLLQKDKGVYFLLAELIESCFFDTVHDLVQCWCYKGVSAGGDCSDKIFSQQDYELFLYSLSNVMLKNPELSVQARSLIMEIWKCERFAEYRETSVNTSNYTVPIKSVLGGLIINWKREDVCKPDREIEKEEILDMISFAKGCFPEKFDLFKEVMIENLRICG…
cifA189	Amino Acid	MPIETKRQAEVLKKLQDVIKHTDRDIAAGRKLAIKRWVETYIEYIKLFKDDKLEFLYNVFRDEGCWLGTRLNNTVLGQKLTEEKIGEIDNPLPRYGMASRYCITGKIGDFFNKQFVLSRGQFTSEEVDSQGNPISDQYVRNILLSSMKRNGPVFDFWIDRESGELKKYDAVEGFDSTVKLKWSEGVEYAANQLEEKDKEKKLTEAIVALSRPQSVKRDAPILDFCVRNIGDKDTLLQKLLQKDKGVYFLLAELIESCFFDTVHDLVQCWCYKGVSAGGDCSDKIFSQQDYELFLYSLSNVMLKNPELSVQARSLIMEIWKCERFAEYRETSVNTSNYTVPIKSVLGGLIINWKREDVCKPDREIEKEEILDMISFAKGCFPEKFDLFKEVMIENLRICG…
cifA224	Amino Acid	MPIETKRQAEVLKKLQDVIKHTDRDIAAGRKLAIKRWVETYIEYIKLFKDDKLEFLYNVFRDEGCWLGTRLNNTVLGQKLTEEKIGEIDNPLPRYGMASRYCITGKIGDFFNKQFVLSRGQFTSEEVDSQGNPISDQYVRNILLSSMKRNGPVFDFWIDRESGELKKYDAVEGFDSTVKLKWSEGVEYFYNQLEEKDKEKKLTEAIVALSRPQSVKRDAPILDAAVRNIGDKDTLLQKLLQKDKGVYFLLAELIESCFFDTVHDLVQCWCYKGVSAGGDCSDKIFSQQDYELFLYSLSNVMLKNPELSVQARSLIMEIWKCERFAEYRETSVNTSNYTVPIKSVLGGLIINWKREDVCKPDREIEKEEILDMISFAKGCFPEKFDLFKEVMIENLRICG…
cifA189;224	Amino Acid	MPIETKRQAEVLKKLQDVIKHTDRDIAAGRKLAIKRWVETYIEYIKLFKDDKLEFLYNVFRDEGCWLGTRLNNTVLGQKLTEEKIGEIDNPLPRYGMASRYCITGKIGDFFNKQFVLSRGQFTSEEVDSQGNPISDQYVRNILLSSMKRNGPVFDFWIDRESGELKKYDAVEGFDSTVKLKWSEGVEYAANQLEEKDKEKKLTEAIVALSRPQSVKRDAPILDAAVRNIGDKDTLLQKLLQKDKGVYFLLAELIESCFFDTVHDLVQCWCYKGVSAGGDCSDKIFSQQDYELFLYSLSNVMLKNPELSVQARSLIMEIWKCERFAEYRETSVNTSNYTVPIKSVLGGLIINWKREDVCKPDREIEKEEILDMISFAKGCFPEKFDLFKEVMIENLRICG…
cifAbNLS	Amino Acid	MPIETKRQAEVLKKLQDVIKHTDRDIAAGRKLAIKRWVETYIEYIKLFKDDKLEFLYNVFRDEGCWLGTRLNNTVLGQKLTEEKIGEIDNPLPRYGMASRYCITGKIGDFFNKQFVLSRGQFTSEEVDSQGNPISDQYVRNILLSSMKRNGPVFDFWIDRESGELKKYDAVEGFKGVYFLLAELIESCFFDTVHDLVQCWCYKGVSAGGDCSDKIFSQQDYELFLYSLSNVMLKNPELSVQARSLIMEIWKCERFAEYRETSVNTSNYTVPIKSVLGGLIINWKREDVCKPDREIEKEEILDMISFAKGCFPEKFDLFKEVMIENLRICGREGKRKGVDYGKFAEELFLQLEKVTLPSVGDGPWNNLRSQSKVSLPLDGSGDGPQSEFEAPSVSGISGS…
cifB	Wild-type nucleotide	GTGGATGGAGATCTTGATGGTTTTAGACAAGAGTTTGAATCCTTTTTAGATCAATGTCCATTTTTCTTGTATCATGTAAGTACAGGACGTTTCCTTCCTGTATTCTTTTTCAGTATGTTTGCTACTGCTCATGATGCTAATATCTTAAAAGCAAATGAGAGAGTGTATTTTCGTTTTGATAATCATGGTATTGATACAGGTGGTAGAAATAGAAATACAGGGAACCTAAAAGTCGCTGTTTATCATGACGGACAGCAAGTTGTCAGATGCTACAGTATTTCTGATCGTCTTAATAGTGATGGGTTAAGGTTCAGTACAAGGGAAAGAAATGCTCTAGTGCGAGAGATTAGAGGGCAAAATCCAAATTTAAGGGAAGAAGACCTAAATTTTGAGCAATAC…
cifB	Codon optimized nucleotide	ATGGACGGAGACCTGGACGGCTTTCGCCAGGAGTTTGAGAGTTTTCTGGATCAGTGCCCCTTCTTTCTGTATCATGTGAGCACGGGACGCTTTCTGCCCGTGTTCTTTTTCAGCATGTTCGCCACGGCCCATGACGCCAATATTCTGAAGGCCAACGAGCGCGTGTACTTTCGCTTCGACAATCACGGCATCGATACGGGCGGACGCAATCGCAACACAGGAAACCTGAAGGTGGCCGTGTACCATGATGGCCAGCAGGTGGTGCGCTGCTATAGCATTTCCGACCGCCTGAATAGCGATGGACTGCGCTTCTCCACGCGCGAGCGCAACGCCCTGGTGCGCGAGATCCGCGGCCAGAATCCGAACCTGCGCGAGGAGGACCTGAACTTCGAGCAGTAC…
cifB	Amino Acid	MDGDLDGFRQEFESFLDQCPFFLYHVSTGRFLPVFFFSMFATAHDANILKANERVYFRFDNHGIDTGGRNRNTGNLKVAVYHDGQQVVRCYSISDRLNSDGLRFSTRERNALVREIRGQNPNLREEDLNFEQYKVCMHGKGKSQGEAIATVFEVIREKDSQGRDRFAKYSASEISLLRHIERNRLNGINAPAPRSLLTVKEIGSIRLNQDQRVQLGHLVNFVQVAPGQQGIFSFMEVLASNQKINIERGINEGILPYITRIYRSYLGSLQNDIQNRSQKFESHGFFLGLLANFIHLYTIDIDLDLSPGNSYVAFLICHQAERENIPIVINVTRWRTSSDIALNRARADAKRLHVSSFISIHTESRNAVCIGLNFNLNIDPFSIDTVEFLENRFPLVQRL…
